# Integrase-associated niche differentiation of endogenous large DNA viruses in crustaceans

**DOI:** 10.1101/2023.01.31.526539

**Authors:** Satoshi Kawato, Reiko Nozaki, Hidehiro Kondo, Ikuo Hirono

## Abstract

Crustacean genomes harbor sequences originating from nimaviruses, a family of large double-stranded DNA viruses infecting crustaceans. In this study, we recovered metagenome-assembled genomes of 25 endogenous nimaviruses from crustacean genome data. Phylogenetic analysis revealed four major lineages within *Nimaviridae*, and for three of these lineages, we propose novel genera of endogenous nimaviruses: “Majanivirus” and “Pemonivirus” identified from penaeid shrimp genomes, and “Clopovirus” identified from terrestrial isopods. Majanivirus genomes contain multiple eukaryotic-like genes such as baculoviral inhibitor of apoptosis repeat-containing genes, innexins, and heat shock protein 70-like genes, some of which contain introns. An alignment of long reads revealed that that each endogenous nimavirus species specifically inserts into host microsatellites or within 28S rDNA. This insertion preference was associated with the type of virus-encoded DNA recombination enzymes, the integrases. Majaniviruses, pemoniviruses, some whispoviruses, and possibly clopoviruses specifically insert into the arthropod telomere repeat motif (TAACC/GGTTA)n and all possessed a specific tyrosine recombinase family. Pasiphaea japonica whipovirus and Portunus trituberculatus whispovirus, the closest relatives of white spot syndrome virus, integrate into the host 28S rDNA and are equipped with members of another family of tyrosine recombinases that are distantly related to telomere-specific tyrosine recombinases. Endogenous nimavirus genomes identified from sesarmid crabs, which lack tyrosine recombinases and are flanked by a 46-bp inverted terminal repeat, integrate into (AT/TA)n microsatellites through the acquisition of a Ginger2-like cut-and-paste DDE transposase. These results suggest that endogenous nimaviruses are giant transposable elements that occupy different sequence niches through the acquisition of different integrase families.

**Importance:** Crustacean genomes harbor sequences originating from a family of large DNA viruses called nimaviruses, but it is unclear why they are present. We show that endogenous nimaviruses selectively insert into repetitive sequences within the host genome, and this insertion specificity was correlated with different types of integrases, which are DNA recombination enzymes encoded by the nimaviruses themselves. This suggests that endogenous nimaviruses have colonized various genomic niches through the acquisition of integrases with different insertion specificities. Our results point to a novel survival strategy of endogenous large DNA viruses colonizing the host genomes. These findings may clarify the evolution and spread of nimaviruses in crustaceans and lead to measures to control and prevent the spread of pathogenic nimaviruses in aquaculture settings.
