## Supplemental Table 1 for "Integrase-associated niche differentiation of endogenous large DNA viruses in crustaceans"

### Sheet: Sheet1
Supplementary Table 1, Statistics of sequencing data generated in this study.
Species	BioSample	Library layout	Run	Number of reads	Total bases	Read length N50
Melicertus latisulcatus	SAMD00111282	SINGLE	DRR394937	1521581	5663705651	6114
Penaeus monodon	SAMD00111283	SINGLE	DRR394938	456645	3870667718	18548
Metapenaeus ensis	SAMD00111287	SINGLE	DRR394939	650983	4755813067	14316
Litopenaeus vannamei	SAMD00111285	SINGLE	DRR394940	70037	768874506	21366
Hemigrapsus takanoi	SAMD00111291	SINGLE	DRR394941	309119	1732630630	10742
Orisarma intemerdium	SAMD00111292	SINGLE	DRR394942	189147	1394702066	14404
Orisarma dehaani	SAMD00111293	SINGLE	DRR394943	256424	2168710279	15853
Sicyonia sp.	SAMD00513257	SINGLE	DRR394925	3394116	9378863139	8234
Penaeus semisulcatus	SAMD00511443	SINGLE	DRR394926	373330	4161065102	17260
Metapenaeus joyneri	SAMD00511444	SINGLE	DRR394927	650983	4755813067	14316
Pasiphaea japonica	SAMD00511445	SINGLE	DRR394928	3259701	16507683913	12176
Armadillidium vulgare	SAMD00511446	SINGLE	DRR394929	1561246	14106876463	13812
Porcellio scaber	SAMD00511447	SINGLE	DRR394930	1788627	11038910306	9193
Trachysalambria curvirostris	SAMD00511448	SINGLE	DRR394931	883930	5854498641	9593
Metapenaeopsis lamellata	SAMD00511449	SINGLE	DRR394932	324508	2690679568	19523
Marsupenaeus japonicus	SAMD00511450	SINGLE	DRR394933	368089	3959749587	22638
Marsupenaeus japonicus	SAMD00276454	SINGLE	DRR271276	2334246	14025978363	12784
Species	BioSample	Library Layout	Accession no.	Number of reads	Total bases	average
Sicyonia sp.	SAMD00513257	PAIRED	DRR394917	166276224	25107709824	151
Penaeus semisulcatus	SAMD00511443	PAIRED	DRR394918	134034116	20239151516	151
Metapenaeus joyneri	SAMD00511444	PAIRED	DRR394919	132269710	19972726210	151
Pasiphaea japonica	SAMD00511445	PAIRED	DRR394920	157040278	23713081978	151
Armadillidium vulgare	SAMD00511446	PAIRED	DRR394921	141310158	21337833858	151
Porcellio scaber	SAMD00511447	PAIRED	DRR394922	149921108	22638087308	151
Trachysalambria curvirostris	SAMD00511448	PAIRED	DRR394923	157591018	23796243718	151
Metapenaeopsis lamellata	SAMD00511449	PAIRED	DRR394924	130700106	19735716006	151
Melicertus latisulcatus	SAMD00111282	PAIRED	DRR394934	131420030	19844424530	151
Penaeus monodon	SAMD00111283	PAIRED	DRR394935	138095186	20852373086	151
Metapenaeus ensis	SAMD00111287	PAIRED	DRR394936	143209386	21624617286	151
